# Heart cockle shells transmit sunlight to photosymbiotic algae using bundled fiber optic cables and condensing lenses

**DOI:** 10.1101/2022.10.28.514291

**Authors:** Dakota E. McCoy, Dale H. Burns, Elissa Klopfer, Liam K. Herndon, Babatunde Ogunlade, Jennifer A. Dionne, Sönke Johnsen

## Abstract

Many animals convergently evolved photosynthetic symbioses. In bivalves, giant clams (Cardiidae: Tridacninae) gape open to irradiate their symbionts, but heart cockles (Cardiidae: Fraginae) stay closed because sunlight passes through transparent windows in their shells. Here, we show that heart cockles (*Corculum cardissa* and spp.) use biophotonic adaptations to transmit sunlight for photosynthesis. Heart cockles transmit 11-62% of photosynthetically active radiation (mean=31%) but only 5-28% of potentially harmful UV radiation (mean=14%) to their symbionts. Beneath each window, microlenses condense light to penetrate more deeply into the symbiont-rich tissue. Within each window, aragonite forms narrow fibrous prisms perpendicular to the surface. These bundled “fiber optic cables’’ project images through the shell with a resolution of >100 lines/mm. Parameter sweeps show that the aragonite fibers’ size (∼1µm diameter), morphology (long fibers rather than plates), and orientation (along the optical c-axis) transmit more light than many other possible designs. Heart cockle shell windows are thus: (i) the first instance of fiber optic cable bundles in an organism to our knowledge; (ii) a second evolution, with epidermal cells in angiosperm plants, of condensing lenses for photosynthesis; and (iii) a photonic system that efficiently transmits useful light while protecting photosymbionts from UV radiation.
