## Supplementary Data 1 for "Heart cockle shells transmit sunlight to photosymbiotic algae using bundled fiber optic cables and condensing lenses": Corculum_specimens.csv

source	catalog_number	catalog_number2	species	name_source	location	count	sunside_description	sandside_description	sunside_thickness_mm	sandside_thickness_mm	depth	shape	shape2
Yale Peabody Museum	YPM108178	IZ.108178	Corculum cardissa	Linnaeus		1	white (hints of orange)	white (hints of orange)	0.62	1.04
Yale Peabody Museum	YPM108179	IZ.108179	Corculum cardissa	Linnaeus		1	white (hint of yellow)	white (hint of yellow)	0.62	1.23
Yale Peabody Museum	YPM108180	IZ.108180	Corculum cardissa	Linnaeus		1	white (hint of yellow)	white (hint of yellow)	0.45	0.79
Yale Peabody Museum	YPM108181	IZ.108181	Corculum cardissa	Linnaeus		2	white radial windows	white	0.42	0.46		flat	flat
Philippines	TS163469		Corculum cardissa		Philippines	1	white (yellowish)	white (yellowish)	0.47	1.25	6-8 m	flat	flat_slight_dish
Philippines	TS163836		Corculum cardissa		Philippines	1	yellow, white, darker	yellow, white, lighter	0.66	0.75	6-8 m	flat	flat
Philippines	TS164335		Corculum cardissa		Philippines	1	pink, hint of orange	yellow	0.52	1.13	6-8 m	dome	big_dome
Philippines	TS164403		Corculum cardissa		Philippines	1	white	white with dark pink spots	0.43	0.53	6-8 m	dish	slight_dish
Philippines	TS177080		Corculum cardissa		Philippines	1	white; hint of pink	white; pale pink spots	0.68	0.94	6-8 m	dish	diah_and_dome
Philippines	TS179954		Corculum cardissa		Philippines	1	white with candy cane dark pink spots around rim	white with dark candy cane pink spots	0.59	0.75	6-8 m	flat	flat_slight_dome
Philippines	TS179955		Corculum cardissa		Philippines	1	pink stripes on sunside	white with a rim of pink	0.79	1.19	8-10 m	dome	big_dome
Philippines	TS181027		Corculum cardissa		Philippines	1	dark orange pink	orange yellow	0.81	1.07	2-3 m	dome	flat_slight_dome
Philippines	TS185203		Corculum cardissa		Philippines	1	white, pale pink hints	white with dark pink spots	0.41	0.67	6-8 m	dish	flat_slight_dish
Philippines	TS196638		Corculum cardissa		Philippines	1	white (rim of dark pink)	white with dark pink spots	0.49	0.68	6-8 m	dish	big_dish
Philippines	TS196641		Corculum cardissa		Philippines	1	orange, yellow, tan	orange, yellow, tan	0.75	0.99	3-4 m	dome	medium_dome
Philippines	TS196643		Corculum cardissa		Philippines	1	yellow with red spots; red spots overlap with windows	yellow white	0.62	0.76	3-4 m	dome	big_dome
